# Proteomic characterization of major fish allergy responsive protein parvalbumins in Hilsa (*Tenualosa ilisha*): A commercially important fish in Southeast Asia

**DOI:** 10.1101/2025.06.03.657624

**Authors:** Nazma Shaheen, Zongkai Peng, Amit Singh, Asfia Wahab, Maria Gasset, Md Hafizul Islam, Oumma Halima, Aleena F Ali, Salmaan M Shah, Malek Salkini, Saaim Saleemi, Abdullah F Mallah, Ayan Khan, Sohaib Mesiya, Morshed Khandaker, Aayan Zarif, Akbar Ali, Amir Samour, John W Peters, Zhibo Yang, Nagib Ahsan

## Abstract

The protein parvalbumin (PRV)-beta (PRVB) is the primary cause of food allergies to bony fish. Although PRVB is a well-characterized protein in many bony fishes, little is known about the Hilsa, an anadromous fish with great economic importance and predominantly found in Southeast Asia. In this study, we characterized the Hilsa PRV utilizing various proteomic approaches in response to two major riverine habitats and developmental stages. Unique peptide sets corresponding to three PRV isoforms were identified in Hilsa muscle tissues. Label-free quantitative proteomic analysis coupled with ELISA revealed higher levels of PRVB in young fish compared to adults, irrespective of their riverine habitats. A comparative quantitative analysis of PRVB further demonstrated that Hilsa had less PRVB than other commonly consumed freshwater fish species. Multiple reaction monitoring (MRM)-based targeted proteomic approach showed the potential of PRV as a marker protein for allergen quantitation and authenticating the presence of Hilsa in a complex freshwater fish mixture. Our findings collectively offer fundamental knowledge on Hilsa PRVs for further investigation on the food safety and quality evaluation of Hilsa fish.
