## Supplementary material for "Proteomic characterization of major fish allergy responsive protein parvalbumins in Hilsa (*Tenualosa ilisha*): A commercially important fish in Southeast Asia": Table S1

### Sheet: SupTable1-6 fish_TSQ
Fish Protein	Target peptide	Retention Time (min)	RT Window (min)	Polarity	Precursor (m/z)	Product (m/z)	Collision Energy (V)
Hilsa-PRVB	IGVDEFAALVK(+2)	30	60	Positive	581.329	1048.57	22.1
	IGVDEFAALVK(+2)	30	60	Positive	581.329	991.546	22.1
	IGVDEFAALVK(+2)	30	60	Positive	581.329	892.477	22.1
	IGVDEFAALVK(+2)	30	60	Positive	581.329	777.451	22.1
	IGVDEFAALVK(+2)	30	60	Positive	581.329	648.408	22.1
	IGVDEFAALVK(+2)	30	60	Positive	581.329	501.34	22.1
	IGVDEFAALVK(+2)	30	60	Positive	581.329	430.302	22.1
	IGVDEFAALVK(+2)	30	60	Positive	581.329	359.265	22.1
	IGVDEFAALVK(+2)	30	60	Positive	581.329	246.181	22.1
Hilsa-PRVA	IGVDEFVAMVK(+2)	30	60	Positive	604.323	1094.56	22.8
	IGVDEFVAMVK(+2)	30	60	Positive	604.323	1037.53	22.8
	IGVDEFVAMVK(+2)	30	60	Positive	604.323	938.465	22.8
	IGVDEFVAMVK(+2)	30	60	Positive	604.323	823.438	22.8
	IGVDEFVAMVK(+2)	30	60	Positive	604.323	694.396	22.8
	IGVDEFVAMVK(+2)	30	60	Positive	604.323	547.327	22.8
	IGVDEFVAMVK(+2)	30	60	Positive	604.323	448.259	22.8
	IGVDEFVAMVK(+2)	30	60	Positive	604.323	377.222	22.8
	IGVDEFVAMVK(+2)	30	60	Positive	604.323	246.181	22.8
GrassCarp	IGIDEFEALVHE(+2)	30	60	Positive	686.343	1258.6	25.6
	IGIDEFEALVHE(+2)	30	60	Positive	686.343	1201.57	25.6
	IGIDEFEALVHE(+2)	30	60	Positive	686.343	1088.49	25.6
	IGIDEFEALVHE(+2)	30	60	Positive	686.343	973.463	25.6
	IGIDEFEALVHE(+2)	30	60	Positive	686.343	844.42	25.6
	IGIDEFEALVHE(+2)	30	60	Positive	686.343	697.352	25.6
	IGIDEFEALVHE(+2)	30	60	Positive	686.343	568.309	25.6
	IGIDEFEALVHE(+2)	30	60	Positive	686.343	497.272	25.6
	IGIDEFEALVHE(+2)	30	60	Positive	686.343	384.188	25.6
	IGIDEFEALVHE(+2)	30	60	Positive	686.343	285.119	25.6
BigheadCarp	IGVDEFAAMVK(+2)	30	60	Positive	590.307	1066.52	22.4
	IGVDEFAAMVK(+2)	30	60	Positive	590.307	1009.5	22.4
	IGVDEFAAMVK(+2)	30	60	Positive	590.307	910.434	22.4
	IGVDEFAAMVK(+2)	30	60	Positive	590.307	795.407	22.4
	IGVDEFAAMVK(+2)	30	60	Positive	590.307	666.364	22.4
	IGVDEFAAMVK(+2)	30	60	Positive	590.307	519.296	22.4
	IGVDEFAAMVK(+2)	30	60	Positive	590.307	448.259	22.4
Tilapia	LFLQNFSASAR(+2)	30	60	Positive	627.335	1140.58	23.6
	LFLQNFSASAR(+2)	30	60	Positive	627.335	993.511	23.6
	LFLQNFSASAR(+2)	30	60	Positive	627.335	880.427	23.6
	LFLQNFSASAR(+2)	30	60	Positive	627.335	752.369	23.6
	LFLQNFSASAR(+2)	30	60	Positive	627.335	638.326	23.6
	LFLQNFSASAR(+2)	30	60	Positive	627.335	491.257	23.6
	LFLQNFSASAR(+2)	30	60	Positive	627.335	404.225	23.6
	LFLQNFSASAR(+2)	30	60	Positive	627.335	333.188	23.6
	LFLQNFSASAR(+2)	30	60	Positive	627.335	246.156	23.6
Catfish	IGVDEFASLVK(+2)	30	60	Positive	589.326	1064.56	22.3
	IGVDEFASLVK(+2)	30	60	Positive	589.326	1007.54	22.3
	IGVDEFASLVK(+2)	30	60	Positive	589.326	908.472	22.3
	IGVDEFASLVK(+2)	30	60	Positive	589.326	793.445	22.3
	IGVDEFASLVK(+2)	30	60	Positive	589.326	664.403	22.3
	IGVDEFASLVK(+2)	30	60	Positive	589.326	517.334	22.3
	IGVDEFASLVK(+2)	30	60	Positive	589.326	446.297	22.3
	IGVDEFASLVK(+2)	30	60	Positive	589.326	359.265	22.3
	IGVDEFASLVK(+2)	30	60	Positive	589.326	246.181	22.3
Swai	IGIDEFEAIVHQ(+2)	30	60	Positive	685.851	1257.61	25.6
	IGIDEFEAIVHQ(+2)	30	60	Positive	685.851	1200.59	25.6
	IGIDEFEAIVHQ(+2)	30	60	Positive	685.851	1087.51	25.6
	IGIDEFEAIVHQ(+2)	30	60	Positive	685.851	972.479	25.6
	IGIDEFEAIVHQ(+2)	30	60	Positive	685.851	843.436	25.6
	IGIDEFEAIVHQ(+2)	30	60	Positive	685.851	696.368	25.6
	IGIDEFEAIVHQ(+2)	30	60	Positive	685.851	567.325	25.6
	IGIDEFEAIVHQ(+2)	30	60	Positive	685.851	496.288	25.6
	IGIDEFEAIVHQ(+2)	30	60	Positive	685.851	383.204	25.6
	IGIDEFEAIVHQ(+2)	30	60	Positive	685.851	284.135	25.6
